# Repeatability and reproducibility of the *wzi* High Resolution Melting-based clustering analysis for *Klebsiella pneumoniae* typing

**DOI:** 10.1101/2020.06.19.161703

**Authors:** Ajay Ratan Pasala, Matteo Perini, Aurora Piazza, Simona Panelli, Domenico Di Carlo, Cristian Loretelli, Alessandra Cafiso, Sonia Inglese, Gian Vincenzo Zuccotti, Francesco Comandatore

## Abstract

**Aims:** High Resolution Melting (HRM) is a fast closed-tube method for nucleotide variant scanning applicable for bacterial species identification or molecular typing. Recently a novel HRM-based method for *Klebsiella pneumoniae* typing has been proposed: it consists of an HRM protocol designed on the capsular *wzi* gene and an HRM-based algorithm of strains clustering. In this study, we evaluated the repeatability and reproducibility of this method.

**Methods and Results:** We performed HRM typing of a set of *K. pneumoniae* strains, on three different instruments and by two different operators. The results showed that operators do not affect measured melting temperatures while different instruments can. Despite this, we found that strains clustering analysis remains perfectly consistent performing the analysis using the MeltingPlot tool separately on the data from the three instruments.

**Conclusions:** The HRM protocol under study was highly repeatable and thus reliable for large studies, even when several operators are involved.

**Significance and Impact of the Study:** Our results show that the *wzi*-HRM protocol for *K. pneumoniae* typing is suitable for multicenter studies, even if different instruments are used.
