## Supplementary Table 1 for "Repeatability and reproducibility of the *wzi* High Resolution Melting-based clustering analysis for *Klebsiella pneumoniae* typing"

### Sheet: Foglio1
Isolate	MLST	wzi
52BG	ST10	wzi_95
54BG	ST258	wzi_29
56BG	ST258	wzi_29
BG-Kpn-101-19	ST15	wzi_24
BG-Kpn-21-18	ST512	wzi_154
BG-Kpn-22-18	ST307	wzi_173
BG-Kpn-23-18	ST512	wzi_154
KP1-19	ST101	wzi_137
KP15-19	ST307	wzi_173
KP17-19	ST101	wzi_137
KP359	ST149	wzi_62
KP366	ST11	wzi_75
KP485	ST15	wzi_89
KP925	ST11	wzi_24
