## Supplementary Table 2 for "Repeatability and reproducibility of the *wzi* High Resolution Melting-based clustering analysis for *Klebsiella pneumoniae* typing"

### Sheet: Sheet1
Instrument	Short name	Instrument senstivity	Location
Biorad CFX96	CFX96	0.5 °C	IRCCS Policlinico San Matteo hospital, Pavia, Italy
Illumina Eco Real-Time	Eco_RT	0.1 °C	DIMEVET, University of Milan, Milan, Italy
Applied Biosystem QuantStudio 6 Flex	QS_6Flex	0.001 °C	Pediatric Clinical Research Center “Romeo and Enrica Invernizzi”, University of Milan, Milan, Italy
