## Supplementary Table 3 for "Repeatability and reproducibility of the *wzi* High Resolution Melting-based clustering analysis for *Klebsiella pneumoniae* typing"

### Sheet: Foglio1
Genomic information	Instruments			wzi-3				wzi-4
Isolate	Model	Sensitivity (°C)	Operator	T1	T2	T3	aTm	T1	T2	T3	aTm
52BG	Applied Biosystem QuantStudio 6 Flex	0.001	AP	85.5	85.5	85.5	85.5	84.904	84.904	84.904	84.904
52BG	Applied Biosystem QuantStudio 6 Flex	0.001	MP	85.359	85.359	85.359	85.359	84.762	84.912	84.912	84.862
52BG	Biorad CFX96	0.5	AP	85	85	85	85	85	84.5	84.5	84.6667
54BG	Biorad CFX96	0.5	AP	84	84	84	84	84.5	84.5	84.5	84.5
52BG	Illumina Eco Real-Time	0.1	AP	86.7	86.7	86.6	86.6667	86.1	86.1	86.1	86.1
52BG	Illumina Eco Real-Time	0.1	MP	86.6	86.7	86.6	86.6333	86.1	86.1	86.2	86.1333
56BG	Biorad CFX96	0.5	AP	84	84	83.5	83.8333	84.5	84.5	84.5	84.5
BG-Kpn-101-19	Biorad CFX96	0.5	AP	85	85	85	85	83.5	83.5	83.5	83.5
54BG	Illumina Eco Real-Time	0.1	AP	85.5	85.5	85.5	85.5	86.1	86.1	86.1	86.1
54BG	Illumina Eco Real-Time	0.1	MP	85.2	85.5	85.5	85.4	86.2	86.2	86.2	86.2
54BG	Applied Biosystem QuantStudio 6 Flex	0.001	AP	84.308	84.308	84.457	84.3577	85.053	85.202	85.202	85.1523
54BG	Applied Biosystem QuantStudio 6 Flex	0.001	MP	84.166	84.166	84.315	84.2157	85.061	85.061	85.21	85.1107
BG-Kpn-21-18	Biorad CFX96	0.5	AP	84	84	84	84	83.5	83.5	83.5	83.5
BG-Kpn-22-18	Biorad CFX96	0.5	AP	84.5	84.5	84.5	84.5	83	82.5	83	82.8333
56BG	Illumina Eco Real-Time	0.1	AP	85.5	85.5	85.4	85.4667	86.1	86.1	86.1	86.1
56BG	Illumina Eco Real-Time	0.1	MP	85.5	85.5	85.4	85.4667	86.1	86.1	86.1	86.1
56BG	Applied Biosystem QuantStudio 6 Flex	0.001	AP	84.457	84.457	84.308	84.4073	85.202	85.053	85.053	85.1027
56BG	Applied Biosystem QuantStudio 6 Flex	0.001	MP	84.315	84.166	84.166	84.2157	85.21	85.061	85.061	85.1107
BG-Kpn-23-18	Biorad CFX96	0.5	AP	84	84	84	84	83.5	83.5	83.5	83.5
KP1-19	Biorad CFX96	0.5	AP	85	85	85	85	83.5	83.5	83.5	83.5
BG-Kpn-101-19	Illumina Eco Real-Time	0.1	AP	86.7	86.7	86.7	86.7	85.1	85.2	85.2	85.1667
BG-Kpn-101-19	Illumina Eco Real-Time	0.1	MP	86.7	86.6	86.6	86.6333	85.1	85.1	85.2	85.1333
BG-Kpn-101-19	Applied Biosystem QuantStudio 6 Flex	0.001	AP	85.798	85.798	85.798	85.798	84.159	84.159	84.159	84.159
BG-Kpn-101-19	Applied Biosystem QuantStudio 6 Flex	0.001	MP	85.657	85.657	85.657	85.657	84.166	84.166	84.017	84.1163
KP15-19	Biorad CFX96	0.5	AP	84.5	84.5	84.5	84.5	82.5	82.5	82.5	82.5
KP17-19	Biorad CFX96	0.5	AP	85	85	85	85	84	83.5	83.5	83.6667
BG-Kpn-21-18	Illumina Eco Real-Time	0.1	AP	85.5	85.5	85.4	85.4667	85.1	85.1	85.1	85.1
BG-Kpn-21-18	Illumina Eco Real-Time	0.1	MP	85.4	85.3	85.4	85.3667	85	85	85	85
BG-Kpn-21-18	Applied Biosystem QuantStudio 6 Flex	0.001	AP	84.308	84.308	84.308	84.308	84.159	84.159	84.009	84.109
BG-Kpn-21-18	Applied Biosystem QuantStudio 6 Flex	0.001	MP	84.166	84.166	84.166	84.166	84.166	84.017	84.017	84.0667
KP359	Biorad CFX96	0.5	AP	84	83.5	83.5	83.6667	84	84	84	84
KP366	Biorad CFX96	0.5	AP	85	85	85	85	83.5	83.5	83.5	83.5
BG-Kpn-22-18	Illumina Eco Real-Time	0.1	AP	86.1	86	86	86.0333	84.3	84.3	84.4	84.3333
BG-Kpn-22-18	Illumina Eco Real-Time	0.1	MP	86	85.9	85.9	85.9333	84.3	84.3	84.3	84.3
BG-Kpn-22-18	Applied Biosystem QuantStudio 6 Flex	0.001	AP	84.904	84.904	84.904	84.904	83.264	83.264	83.264	83.264
BG-Kpn-22-18	Applied Biosystem QuantStudio 6 Flex	0.001	MP	84.762	84.762	84.912	84.812	83.271	83.271	83.122	83.2213
KP485	Biorad CFX96	0.5	AP	82.5	82.5	82.5	82.5	83.5	83.5	83.5	83.5
KP925	Biorad CFX96	0.5	AP	85	85	85	85	83.5	83.5	83.5	83.5
BG-Kpn-23-18	Illumina Eco Real-Time	0.1	AP	85.5	85.5	85.4	85.4667	85.1	85.1	85.1	85.1
BG-Kpn-23-18	Illumina Eco Real-Time	0.1	MP	85.5	85.4	85.4	85.4333	85	85	85.1	85.0333
BG-Kpn-23-18	Applied Biosystem QuantStudio 6 Flex	0.001	AP	84.457	84.457	84.308	84.4073	84.159	84.159	84.009	84.109
BG-Kpn-23-18	Applied Biosystem QuantStudio 6 Flex	0.001	MP	84.166	84.166	84.166	84.166	84.166	84.166	84.017	84.1163
52BG	Biorad CFX96	0.5	MP	85	85	85	85	85	84.5	84.5	84.6667
54BG	Biorad CFX96	0.5	MP	84	84	84	84	84.5	84.5	84.5	84.5
KP1-19	Illumina Eco Real-Time	0.1	AP	86.8	86.7	86.7	86.7333	85.2	85.2	85.2	85.2
KP1-19	Illumina Eco Real-Time	0.1	MP	86.7	86.7	86.7	86.7	85.2	85.2	85.2	85.2
KP1-19	Applied Biosystem QuantStudio 6 Flex	0.001	AP	85.798	85.798	85.947	85.8477	84.308	84.308	84.159	84.2583
KP1-19	Applied Biosystem QuantStudio 6 Flex	0.001	MP	85.657	85.657	85.508	85.6073	84.315	84.315	84.017	84.2157
56BG	Biorad CFX96	0.5	MP	84	83.5	83.5	83.6667	84.5	84.5	84.5	84.5
BG-Kpn-101-19	Biorad CFX96	0.5	MP	85	85	85	85	83.5	83.5	83.5	83.5
KP15-19	Illumina Eco Real-Time	0.1	AP	86	86	85.9	85.9667	84.3	84.3	84.3	84.3
KP15-19	Illumina Eco Real-Time	0.1	MP	85.9	85.9	85.9	85.9	84.2	84.3	84.2	84.2333
KP15-19	Applied Biosystem QuantStudio 6 Flex	0.001	AP	84.904	84.904	84.904	84.904	83.413	83.413	83.264	83.3633
KP15-19	Applied Biosystem QuantStudio 6 Flex	0.001	MP	84.762	84.762	84.912	84.812	83.42	83.271	83.271	83.3207
BG-Kpn-21-18	Biorad CFX96	0.5	MP	84	84	84	84	83.5	84	83.5	83.6667
BG-Kpn-22-18	Biorad CFX96	0.5	MP	84.5	84.5	84.5	84.5	82.5	83	83	82.8333
KP17-19	Illumina Eco Real-Time	0.1	AP	86.8	86.8	86.7	86.7667	85.2	85.2	85.2	85.2
KP17-19	Illumina Eco Real-Time	0.1	MP	86.8	86.8	86.7	86.7667	85.3	85.3	85.3	85.3
KP17-19	Applied Biosystem QuantStudio 6 Flex	0.001	AP	85.649	85.798	85.798	85.7483	84.308	84.308	84.159	84.2583
KP17-19	Applied Biosystem QuantStudio 6 Flex	0.001	MP	85.508	85.657	85.657	85.6073	84.315	84.315	84.166	84.2653
BG-Kpn-23-18	Biorad CFX96	0.5	MP	84	84	84	84	83.5	83.5	83.5	83.5
KP1-19	Biorad CFX96	0.5	MP	85	85	85	85	83.5	83.5	83.5	83.5
KP359	Illumina Eco Real-Time	0.1	AP	85.3	85.3	85.3	85.3	85.3	85.3	85.4	85.3333
KP359	Illumina Eco Real-Time	0.1	MP	85.3	85.3	85.3	85.3	85.3	85.3	85.3	85.3
KP359	Applied Biosystem QuantStudio 6 Flex	0.001	AP	84.457	84.308	84.308	84.3577	84.457	84.457	84.457	84.457
KP359	Applied Biosystem QuantStudio 6 Flex	0.001	MP	84.315	84.315	84.315	84.315	84.464	84.464	84.315	84.4143
KP15-19	Biorad CFX96	0.5	MP	84.5	84.5	84.5	84.5	82.5	82.5	82.5	82.5
KP17-19	Biorad CFX96	0.5	MP	85.5	85	85	85.1667	84	84	83.5	83.8333
KP366	Illumina Eco Real-Time	0.1	AP	86.8	86.7	86.7	86.7333	85.2	85.2	85.2	85.2
KP366	Illumina Eco Real-Time	0.1	MP	86.7	86.6	86.6	86.6333	85.1	85.2	85.1	85.1333
KP366	Applied Biosystem QuantStudio 6 Flex	0.001	AP	85.947	85.947	85.798	85.8973	84.308	84.308	84.159	84.2583
KP366	Applied Biosystem QuantStudio 6 Flex	0.001	MP	85.806	85.806	85.657	85.7563	84.315	84.166	84.166	84.2157
KP359	Biorad CFX96	0.5	MP	84	83.5	83.5	83.6667	84	84	84	84
KP366	Biorad CFX96	0.5	MP	85	85	85	85	83.5	83.5	83.5	83.5
KP485	Illumina Eco Real-Time	0.1	AP	83.9	83.9	83.9	83.9	85.2	85.3	85.3	85.2667
KP485	Illumina Eco Real-Time	0.1	MP	83.9	83.9	83.9	83.9	85.2	85.2	85.2	85.2
KP485	Applied Biosystem QuantStudio 6 Flex	0.001	AP	82.966	82.966	82.966	82.966	84.308	84.308	84.308	84.308
KP485	Applied Biosystem QuantStudio 6 Flex	0.001	MP	82.824	82.824	82.824	82.824	84.315	84.315	84.166	84.2653
KP485	Biorad CFX96	0.5	MP	82.5	82.5	82.5	82.5	83.5	84	83.5	83.6667
KP925	Biorad CFX96	0.5	MP	85	85	85	85	83.5	83.5	83.5	83.5
KP925	Illumina Eco Real-Time	0.1	AP	86.8	86.8	86.7	86.7667	85.2	85.2	85.3	85.2333
KP925	Illumina Eco Real-Time	0.1	MP	86.7	86.7	86.5	86.6333	85.2	85.2	85.2	85.2
KP925	Applied Biosystem QuantStudio 6 Flex	0.001	AP	85.947	85.947	85.947	85.947	84.308	84.308	84.159	84.2583
KP925	Applied Biosystem QuantStudio 6 Flex	0.001	MP	85.657	85.806	85.806	85.7563	84.315	84.315	84.166	84.2653
