## Supplementary Table 4 for "Repeatability and reproducibility of the *wzi* High Resolution Melting-based clustering analysis for *Klebsiella pneumoniae* typing"

### Sheet: wzi-3
			CFX96		Eco_RT		QS_6Flex
			AP	MP	AP	MP	AP
wzi-3	CFX96	MP	0.00 (0.00-0.17)
	Eco_RT	AP	1.63 (1.40-1.77)	1.62 (1.40-1.80)
		MP	1.63 (1.37-1.77)	1.62 (1.37-1.80)	0.05 (0.00-0.13)
	QS_6Flex	AP	0.54 (0.31-0.95)	0.54 (0.31-0.95)	1.04 (0.82-1.17)	1.01 (0.69-1.13)
		MP	0.37 (0.17-0.76)	0.40 (0.17-0.76)	1.16 (0.98-1.31)	1.11 (0.88-1.27)	0.14 (0.04-0.24)
wzi-4	CFX96	MP	0.00 (0.00-0.17)
	Eco_RT	AP	1.60 (1.33-1.80)	1.60 (1.33-1.80)
		MP	1.63 (1.30-1.73)	1.57 (1.30-1.73)	0.05 (0.00-0.10)
	QS_6Flex	AP	0.63 (0.24-0.86)	0.63 (0.24-0.86)	0.97 (0.88-1.20)	0.94 (0.84-1.23)
		MP	0.61 (0.20-0.82)	0.61 (0.20-0.82)	0.99 (0.92-1.24)	0.96 (0.89-1.27)	0.04 (0.01-0.04)
