## Supplementary Table 5 for "Repeatability and reproducibility of the *wzi* High Resolution Melting-based clustering analysis for *Klebsiella pneumoniae* typing"

### Sheet: Statistical_analyses
Test	Factor / Interaction	% significative bootstrap
		wzi-3	wzi-4
Ttest / Wilcoxon	Operator	0	0
Anova / Mann-whitney	Instrument	100	100
Non-parametric analysis of variance	Operator	3.16	0.02
	Instrument	100	100
	Operator.Instrument	0.64	0.78
